# Juxta-membrane S-acylation of plant receptor-like kinases – fortuitous or functional?

**DOI:** 10.1101/693887

**Authors:** Charlotte H. Hurst, Kathryn M. Wright, Dionne Turnbull, Kerry Leslie, Susan Jones, Piers A. Hemsley

**Affiliations:** Division of Plant Science, School of Life Science, University of Dundee (at JHI), Invergowrie, Dundee DD2 5DA, UK; Cell and Molecular Science, James Hutton Institute, Invergowrie, Dundee DD2 5DA, UK; Biomedical Sciences Research Complex, University of St Andrews, St Andrews, KY16 9ST, UK

## Abstract

S-acylation is a common post-translational modification of membrane protein cysteine residues with many regulatory roles. S-acylation adjacent to transmembrane domains has been described in the literature as affecting diverse protein properties including turnover, trafficking and microdomain partitioning. However, all of these data are derived from mammalian and yeast systems. Here we examine the role of S-acylation adjacent to the transmembrane domain of the plant pathogen perceiving receptor-like kinase FLS2. Surprisingly, S-acylation of FLS2 adjacent to the transmembrane domain is not required for either FLS2 trafficking or signalling function. Expanding this analysis to the wider plant receptor-like kinase superfamily we find that S-acylation adjacent to receptor-like kinase domains is common but poorly conserved between orthologues through evolution. This suggests that S-acylation of receptor-like kinases at this site is likely the result of chance mutation leading to cysteine occurrence. As transmembrane domains followed by cysteine residues are common motifs for S-acylation to occur, and many S-acyl transferases appear to have lax substrate specificity, we propose that many receptor-like kinases are fortuitously S-acylated once chance mutation has introduced a cysteine at this site. Interestingly some receptor-like kinases show conservation of S-acylation sites between orthologues suggesting that S-acylation has come to play a role and has been positively selected for during evolution. The most notable example of this is in the ERECTA-like family where S-acylation of ERECTA adjacent to the transmembrane domain occurs in all ERECTA orthologues but not in the parental ERECTA-like clade. This suggests that ERECTA S-acylation occurred when ERECTA emerged during the evolution of angiosperms and may have contributed to the neo-functionalisation of ERECTA from ERECTA-like proteins.
