## Supplemental table 1 for "Juxta-membrane S-acylation of plant receptor-like kinases – fortuitous or functional?"

### Sheet: proteomics RLKs
Locus Identifier	Gene name and (symbol) where known
AT1G11330	S DOMAIN1 13 (SD1-13); RESISTANT TO DFPM INHIBITION OF ABA SIGNALING 2 (RDA2)
AT1G25320
AT1G48480	RECEPTOR-LIKE KINASE 1 (RKL1)
AT2G01820
AT2G26730
AT2G33580	LYSM-CONTAINING RECEPTOR-LIKE KINASE 5 (LYK5)
AT2G48010	RECEPTOR-LIKE KINASE IN IN FLOWERS 3 (RKF3)
AT3G02880	KINASE 7 (KIN7)
AT3G08680
AT3G14840	LYSM RLK1-INTERACTING KINASE 1 (LIK1)
AT3G24550	PROLINE-RICH EXTENSIN-LIKE RECEPTOR KINASE 1 (PERK1)
AT3G51740	INFLORESCENCE MERISTEM RECEPTOR-LIKE KINASE 2 (IMK2)
AT5G10290
AT5G16590	LEUCINE RICH REPEAT PROTEIN 1 (LRR1)
AT5G54380	THESEUS1 (THE1)
AT5G58300
