## Supplemental table 2 for "Juxta-membrane S-acylation of plant receptor-like kinases – fortuitous or functional?"

### Sheet: Sheet1
Supplemental table 2: Distribution of RLKs containing juxta-TM cysteines thorughout the RLK superfamily
Identified by small scale assay
Identified by proteomics
Identified by bioinformatics
No juxta-TM cysteines
AGI code	RLK sub-family
At1g52310	C-Lectin
At2g39180	CR4L
AT3g09780	CR4L
AT3g59420	CR4L
AT5g47850	CR4L
AT3g51990	CR4L
AT3g55950	CR4L
AT5g59700	CrRLK1L-1
At2g21480	CrRLK1L-1
AT4g39110	CrRLK1L-1
AT5g61350	CrRLK1L-1
AT3g04690	CrRLK1L-1
At2g23200	CrRLK1L-1
AT5g38990	CrRLK1L-1
AT5g39000	CrRLK1L-1
AT5g54380	CrRLK1L-1
AT3g46290	CrRLK1L-1
AT5g24010	CrRLK1L-1
At1g30570	CrRLK1L-1
AT5g28680	CrRLK1L-1
At2g39360	CrRLK1L-1
AT5g39020	CrRLK1L-2
AT5g39030	CrRLK1L-2
AT4g23200	DUF26
AT4g11530	DUF26
AT4g23190	DUF26
AT4g23140	DUF26
AT4g23160	DUF26
AT4g05200	DUF26
AT4g23280	DUF26
AT4g23310	DUF26
AT4g23130	DUF26
AT3g45860	DUF26
AT4g23270	DUF26
AT4g11490	DUF26
AT4g11470	DUF26
AT4g11480	DUF26
AT4g23260	DUF26
AT4g23290	DUF26
AT4g23320	DUF26
AT4g23210	DUF26
AT4g21400	DUF26
AT4g21410	DUF26
AT4g38830	DUF26
AT4g04490	DUF26
AT4g04500	DUF26
AT4g04570	DUF26
AT4g04540	DUF26
AT4g04510	DUF26
AT4g23230	DUF26
AT5g40380	DUF26
At1g70530	DUF26
At1g19090	DUF26
AT4g21230	DUF26
AT4g23220	DUF26
AT4g23300	DUF26
AT4g23150	DUF26
AT4g23180	DUF26
AT4g11460	DUF26
AT4g23250	DUF26
At1g70520	DUF26
AT4g28670	DUF26
AT5g56890	Extensin
At1g54820	Extensin
AT4g02010	Extensin
AT3g59740	L-Lectin
AT3g59750	L-Lectin
AT3g59700	L-Lectin
AT3g59730	L-Lectin
At2g43700	L-Lectin
At2g43690	L-Lectin
At1g70130	L-Lectin
AT4g29050	L-Lectin
At1g70110	L-Lectin
At2g37710	L-Lectin
AT3g53810	L-Lectin
AT4g02410	L-Lectin
AT4g02420	L-Lectin
AT3g55550	L-Lectin
At1g15530	L-Lectin
AT5g01550	L-Lectin
AT5g01560	L-Lectin
AT5g01540	L-Lectin
AT3g08870	L-Lectin
AT3g45330	L-Lectin
AT3g45390	L-Lectin
AT5g60320	L-Lectin
AT3g45410	L-Lectin
AT3g45420	L-Lectin
AT3g45440	L-Lectin
AT5g60280	L-Lectin
AT3g45430	L-Lectin
AT5g60300	L-Lectin
AT5g60310	L-Lectin
AT5g60270	L-Lectin
AT5g59260	L-Lectin
AT5g59270	L-Lectin
AT4g28350	L-Lectin
AT4g04960	L-Lectin
AT3g53380	L-Lectin
AT5g03140	L-Lectin
AT5g55830	L-Lectin
AT5g10530	L-Lectin
AT5g65600	L-Lectin
AT5g06740	L-Lectin
At2g29220	L-Lectin
AT5g42120	L-Lectin
At2g29250	L-Lectin
At1g25390	LRK10L-1
At1g18390	LRK10L-1
AT5g38210	LRK10L-1
At1g69910	LRK10L-1
At1g66880	LRK10L-1
AT5g38260	LRK10L-2
AT5g38240	LRK10L-2
AT5g38250	LRK10L-2
At1g66920	LRK10L-2
At1g66910	LRK10L-2
At1g66980	LRK10L-2
At1g66930	LRK10L-2
At1g67000	LRK10L-2
AT3g46400	LRR I
At2g29010	LRR I
At1g51870	LRR I
AT3g46350	LRR I
AT3g46330	LRR I
AT5g59650	LRR I
AT5g59660	LRR I
At2g28960	LRR I
AT4g20450	LRR I
AT5g16900	LRR I
At2g28970	LRR I
At2g28990	LRR I
At1g51820	LRR I
At1g51790a	LRR I
At1g51830	LRR I
At2g14510	LRR I
At2g19210	LRR I
At2g19230	LRR I
AT4g29990	LRR I
AT4g29450	LRR I
AT3g46340	LRR I
AT3g46370	LRR I
AT3g46420	LRR I
AT5g59680	LRR I
AT5g59670	LRR I
At1g51850	LRR I
At2g04300	LRR I
AT3g21340	LRR I
At1g49100	LRR I
At1g51800	LRR I
At1g51860	LRR I
At1g51880	LRR I
At1g51890	LRR I
At1g07550	LRR I
At2g19190	LRR I
At1g05700	LRR I
At1g51790	LRR I
AT5g48740	LRR I
At2g14440	LRR I
At2g37050	LRR I
At1g67720	LRR I
At1g51910	LRR I
At1g07560	LRR I
At1g51810	LRR I
AT4g29180	LRR I
At2g13800	LRR II
At1g71830	LRR II
At1g60800	LRR II
At1g34210	LRR II
At2g13790	LRR II
AT5g63710	LRR II
At2g23950	LRR II
AT3g25560	LRR II
AT5g16000	LRR II
AT5g45780	LRR II
AT4g33430	LRR II
AT5g10290	LRR II
AT4g30520	LRR II
AT5g65240	LRR II
At2g27060	LRR III
AT4g20940	LRR III
At2g07040	LRR III
AT5g43020	LRR III
AT5g35390	LRR III
AT3g42880	LRR III
AT5g20690	LRR III
At1g72460	LRR III
AT5g67200	LRR III
AT3g50230	LRR III
At1g10860	LRR III
At2g42290	LRR III
AT3g57830	LRR III
AT5g53320	LRR III
AT3g17840	LRR III
At2g23300	LRR III
At2g01210	LRR III
At1g66830	LRR III
At1g67510	LRR III
AT5g67280	LRR III
At2g15300	LRR III
AT4g34220	LRR III
AT3g24660	LRR III
AT3g56100	LRR III
AT5g61570	LRR III
AT5g10020	LRR III
AT3g51740	LRR III
AT3g08680	LRR III
AT5g58300	LRR III
At2g26730	LRR III
AT5g16590	LRR III
AT3g02880	LRR III
At1g48480	LRR III
At1g25320	LRR III
At1g60630	LRR III
AT3g20190	LRR III
At1g50610	LRR III
AT4g31250	LRR III
AT4g23740	LRR III
At1g64210	LRR III
AT5g24100	LRR III
AT5g05160	LRR III
At2g36570	LRR III
At1g68400	LRR III
AT4g37250	LRR III
At2g45340	LRR IV
AT5g51560	LRR IV
AT4g22730	LRR IV
At1g24650	LRR IX
AT3g23750	LRR IX
At2g01820	LRR IX
At1g66150	LRR IX
AT4g03390	LRR V
At1g78980	LRR V
At1g53730	LRR V
AT3g14350	LRR V
AT3g13065	LRR V
AT5g06820	LRR V
At2g20850	LRR V
AT5g07150	LRR VI
AT4g20790	LRR VI
AT5g45840	LRR VI
AT5g41180	LRR VI
At1g63430	LRR VI
AT5g63410	LRR VI
At1g14390	LRR VI
At2g02780	LRR VI
AT3g03770	LRR VI
AT5g14210	LRR VI
AT4g18640	LRR VI
AT5g58150	LRR VII
At1g62950	LRR VII
At1g12460	LRR VII
AT5g01890	LRR VII
AT3g56370	LRR VII
AT3g28040	LRR VII
AT4g36180	LRR VII
At1g75640	LRR VII
AT5g45800	LRR VII
At2g24230	LRR VII
AT5g49770	LRR VIII-1
AT5g49780	LRR VIII-1
At1g79620	LRR VIII-1
At1g06840	LRR VIII-1
AT3g53590	LRR VIII-1
AT5g01950	LRR VIII-1
AT5g37450	LRR VIII-1
AT5g49760	LRR VIII-1
At1g56140a	LRR VIII-2
At1g56140	LRR VIII-2
At1g53430	LRR VIII-2
At1g56120	LRR VIII-2
At1g53420	LRR VIII-2
At1g29730	LRR VIII-2
At1g29720	LRR VIII-2
At1g53440	LRR VIII-2
At1g56130	LRR VIII-2
At1g07650	LRR VIII-2
AT3g14840	LRR VIII-2
At1g29740	LRR VIII-2
At1g29750	LRR VIII-2
At1g34420	LRR X
At2g41820	LRR X
At2g02220	LRR X
At1g72300	LRR X
AT5g53890	LRR X
At1g74360	LRR X
At2g01950	LRR X
At1g55610	LRR X
AT3g13380	LRR X
AT4g39400	LRR X
At1g69990	LRR X
AT5g07280	LRR X
At1g27190	LRR X
AT5g48380	LRR X
AT3g28450	LRR X
At1g09970	LRR XI
AT4g26540	LRR XI
AT5g65710	LRR XI
At1g72180	LRR XI
AT5g49660	LRR XI
AT3g19700	LRR XI
At1g75820	LRR XI
AT5g56040	LRR XI
At1g08590	LRR XI
AT5g65700	LRR XI
AT3g49670	LRR XI
AT4g20270	LRR XI
AT4g28650	LRR XI
At1g28440	LRR XI
AT5g25930	LRR XI
AT5g48940	LRR XI
At1g34110	LRR XI
AT5g63930	LRR XI
At2g33170	LRR XI
AT4g20140	LRR XI
AT5g44700	LRR XI
AT3g24240	LRR XI
At2g31880	LRR XI
AT5g61480	LRR XI
AT4g28490	LRR XI
At1g17750	LRR XI
At1g17230	LRR XI
At1g73080	LRR XI
At2g24130	LRR XII
AT3g47570	LRR XII
AT3g47090	LRR XII
AT5g39390	LRR XII
AT3g47110	LRR XII
AT5g20480	LRR XII
AT3g47580	LRR XII
AT4g08850	LRR XII
At1g35710	LRR XII
AT5g46330	LRR XII
AT5g62230	LRR XIII
AT5g07180	LRR XIII
At2g35620	LRR XIII
AT5g62710	LRR XIII
At1g31420	LRR XIII
At2g26330	LRR XIII
AT3g21630	LysM
At2g33580	LysM
At1g51940	LysM
At2g23770	LysM
AT3g02130	N. A.
At1g69270	N. A.
AT4g39270	N.A.
AT5g06940	N.A.
AT5g51350	N.A.
At2g25790	N.A.
AT5g46080	N.A.
AT5g60090	N.A.
AT5g20050	N.A.
At2g46850	N.A.
AT3g01840	N.A.
At2g16250	N.A.
At2g28250	N.A.
AT3g24400	PERKL
At1g52290	PERKL
AT4g32710	PERKL
At1g70460	PERKL
At1g23540	PERKL
At1g10620	PERKL
At1g68690	PERKL
AT5g38560	PERKL
AT3g24550	PERKL
AT3g24540	PERKL
At1g49270	PERKL
AT3g18810	PERKL
At2g18470	PERKL
At1g26150	PERKL
At2g48010	RKF3L
At1g11050	RKF3L
AT4g27290	SD-1
AT4g03230	SD-1
At1g11340	SD-1
At1g65800	SD-1
At1g65790	SD-1
AT4g21380	SD-1
AT4g21370	SD-1
At1g11300	SD-1
At1g11300a	SD-1
At1g11350	SD-1
AT4g21390	SD-1
At1g61610	SD-1
At1g67520	SD-1
AT3g16030	SD-1
At1g61490	SD-1
At1g61420	SD-1
At1g61550	SD-1
At1g61390	SD-1
At1g61400	SD-1
At1g61440	SD-1
At1g61370	SD-1
At1g11280	SD-1
At1g61380	SD-1
At1g61460	SD-1
AT4g11900	SD-1
At1g11330	SD-1
AT4g27300	SD-1
At1g11410	SD-1
At1g61500	SD-1
At1g61480	SD-1
At1g61430	SD-1
At1g61360	SD-1
AT5g60900	SD-2
AT4g00340	SD-2
At2g19130	SD-2
AT5g24080	SD-2
AT4g32300	SD-2
At1g34300	SD-2
AT5g35370	SD-2
At2g41890	SD-3
At1g09440	TAKL
AT5g18500	TAKL
AT4g02630	TAKL
At1g56720	TAKL
At1g01540	TAKL
At2g30940	TAKL
AT5g38280	Thaumatin
AT4g18250	Thaumatin
At1g70250	Thaumatin
At1g49730	URK I
AT3g19300	URK I
At1g16120	WAKL
At1g16140	WAKL
At1g16160	WAKL
At1g16110	WAKL
At1g16130	WAKL
At1g16150	WAKL
At1g79670	WAKL
AT4g31100	WAKL
AT4g31110	WAKL
At1g19390	WAKL
At1g17910	WAKL
At1g69730	WAKL
At1g79680	WAKL
At1g21230	WAKL
At1g21210	WAKL
At1g21270	WAKL
At1g21240	WAKL
AT5g02070	WAKL
AT3g53840	WAKL
AT5g66790	WAKL
At1g16260	WAKL
At1g21250	WAKL
At2g23450	WAKL
